# Systematic mutagenesis reveals critical effector functions in the assembly and dueling of the H1-T6SS in *Pseudomonas aeruginosa*

**DOI:** 10.1101/2022.09.14.507963

**Authors:** Li-Li Wu, Tong-Tong Pei, Shuangquan Yan, Ming-Xuan Tang, Li-Wen Wu, Hao Li, Xiaoye Liang, Shuyang Sun, Tao Dong

## Abstract

*Pseudomonas aeruginosa* is an important human pathogen that can cause severe wound and lung infections. It employs the type VI secretion system (H1-T6SS) as a molecular weapon to carry out a unique dueling response to deliver toxic effectors to neighboring sister cells or other microbes after sensing an external attack. However, the underlying mechanism for such dueling is not fully understood. Here, we examined the role of all H1-T6SS effectors and VgrG proteins in assembly and signal sensing by ectopic expression, combinatorial deletion and point mutations, and imaging analyses. Expression of effectors targeting the cell wall and membrane resulted in increased H1-T6SS assembly. Deletion of individual effector and *vgrG* genes had minor-to-moderate effects on H1-T6SS assembly and dueling activities. The dueling response was detectable in the *P. aeruginosa* mutant lacking all H1-T6SS effector activities. In addition, double deletions of *vgrG1a* with either *vgrG1b* or *vgrG1c* and double deletions of effector genes *tse5* and *tse6* severely reduced T6SS assembly and dueling activities, suggesting their critical role in T6SS assembly. Collectively, these data highlight the diverse roles of effectors in not only dictating antibacterial functions but also their differential contributions to the assembly of the complex H1-T6SS apparatus.
