## Supplementary material for "Systematic mutagenesis reveals critical effector functions in the assembly and dueling of the H1-T6SS in *Pseudomonas aeruginosa*": Table S1 Video: Source data.xlsx

### Sheet: Fig. 1C 1D
Fig. 1C
Percentage of active cells in 5 mins
strains	1	2	3	4	5	6
H1-T6SS+	46.0039	50.2222	44.2191	44.0529
H2-T6SS+	43.9068	42.3573	46.2825	54.5098	51.4327	56.5868
H3-T6SS+	0	0	0	0	0	0
Percentage of paired active cells in 5 mins
strains	1	2	3	4	5	6
H1-T6SS+	9.74576	6.19469	5.04587	4
H2-T6SS+	0	0	0	0	0	0
H3-T6SS+	0	0	0	0	0	0
Fig. 1D
Percentage of H1-T6SS active cells in 5 mins
strains	1	2	3	4	5	6	7
H1 only	4.87179	5.57103	6.74157	5.93472	7.88804
H1+H2	1.19048	1.15607	1.63044	1.69491	3.65854	1.64835	3.76344

### Sheet: Fig. 2A-2C
Fig. 2A
Percentage of active cells in 5 mins
strains	1	2	3	4	5	6	7	8	9	10	11	12	13	14	15	16	17	18	19	20
Parental	46.0039	44.0529	34.9206	36	31.3673	29.8165	27.3973	30.1205	28.4595	27.2572	50.2222	44.2191	37.6494	36.1746	25.788	30.2267	23.3256	28.6052	27.4869	34.9359
∆tse1	40.583	39.6484	38.9344	30.5499	38.1958	36.8932	47.5543	45.9091	46.2287	49.8734	41.8398	49.8339	54.2424	54.1401	52.7027
∆tse2	46.085	45.8696	48.59	36.4679	41.7661	38.6117	55.7692	55.3097	53.617	52.1158	58.3942	58.134	22.716	24.486	22.332	23.8835	25.4513	23.2852
∆tse3	68.8047	67.5781	78.6184	40.2985	39.6648	42.0784	43.0704	40.404	46.6495	0	38.8199	38.8655	40.7767	42.278	38.7755
∆tse4	42.2222	49.7596	37.3626	36.3248	37.2197	31.9756	23.1121	20.2632	18.4615	15.619	18.8811	49.4715	45.4724	48.3296	46.2264	49.1848	40.8696
∆tse5	30.9392	35.7488	30.9734	30.7292	30.1486	55.0964	56.3308	57.5758	59.6257	60.114	62.9738	19.4346	25.2941	26.9841	21.0216	20.1465	25.3589
∆tse6	46.6292	48.4293	41.4508	43.5233	47.0732	10.7955	12.4352	10.9694	8.21114	12.6316	11.1111	37.5576	37.8585	37.4696	40.3471	42.0091	33.8384
∆tse7	29.899	29.3436	29.7619	26.7399	30.0557	62.6697	59.4104	62.8118	62.1483	59.0909	60.4584	61.7117	65.0259	54.0698
∆tse8	45.2229	44.7727	41.7391	43.7637	47.9419	45.1128	47.6667	41.2888	48.9913	47.1831
eff245678	38.5366	35.1111	35.6522	34.3685	35.3808	34.4468	40.3361	42.1053	36.3636	36.0465	32.7314	34.7607	26.9417	23.5714	27.9661	26.3917
eff123678	34.7107	34.748	39.7022	40.3226	37.8543	29.8013	28.4768	34.717	62.8019	48.4252	44.4898	46.1538	42.0849
eff13458	28.4615	33.6343	34.7059	33.0049	32.7434	33.1683	20.2429	23.382	23.5632	25.1004	22.7704	25.6972	41.8182	45.6989	35.1485	40.1544	43.1973	41.017
eff2678	25.0973	25.1064	21.4133	25.2927	23.2092	52.1197	51.0288	41.5217	45.8498	52.7578	44.8852	45.946	52.7704	50.5747	48.2866	45.5357
eff458	44.5256	47.7387	44.6194	42.1546	51.2727	44.7818	42.0677	50.3043	44.2697	45.5253	46.0829	39.2931	44.1315	44.9679	44.5206	41.1058
eff138	49.4286	45.1074	44.5355	39.8568	45.0237	41.4815	40.7332	43.7238	43.2304	47.7848	37.3563	34.9296	38.6635	37.8824	37.4558	38.7187
eff8	34.9495	32.2335	31.2377	33.7918	28.6853	34.7741	39.2405	34.1317	18.648	14.6288
8effc	42.2939	47.8599	47.7695	45.1613	45.3307	39.5911	56.4103	57.377	56.5	37.911	38.0952	37.6991	35.5596	34.542	35.9926
Fig. 2B
Percentage of active cells in 5 mins
strains	1	2	3	4	5	6	7	8	9	10	11	12	13	14	15	16	17	18	19	20
Parental	9.74576	4	9.09091	7.77778	7.69231	10	10	13.6	8.25688	6.875	6.19469	5.04587	6.87831	9.1954	7.77778	10	9.90099	8.26446	10.4762	13.3027
∆tse1	7.18232	8.37438	9.47368	5.33333	7.03518	8.42105	4.57143	2.9703	2.10526	4.06091	2.12766	2	3.35195	4.70588	3.20513
∆tse2	9.2233	4.73934	4.91071	6.91824	8	8.42697	7.75862	6.8	6.74603	5.12821	6.25	7.81893	7.6087	4.58015	4.42478	4.87805	4.96454	9.30233
∆tse3	6.35593	6.35838	3.76569	9.46502	9.85915	10.9312	9.90099	9.58333	9.39227	5.97015	8	5.40541	4.7619	5.93607	5.26316
∆tse4	5.26316	5.7971	2.94118	4.11765	4.21687	2.54777	9.90099	9.09091	7.14286	12.1951	14.8148	4.70085	4.329	4.14747	4.08163	4.41989	4.25532
∆tse5	7.14286	5.40541	7.85714	5.9322	7.04225	5	4.58716	2.87081	3.13901	3.79147	6.48148	10.9091	6.97674	9.15033	8.41122	10.9091	7.54717
∆tse6	2.40964	3.78378	3.75	5.95238	3.62694	2.63158	6.25	6.97674	0	12.5	5.55556	1.84049	3.0303	1.94805	2.15054	2.17391	1.49254
∆tse7	10.1351	9.86842	6.66667	5.47945	9.25926	0.722022	3.81679	2.52708	2.88066	3.2967	3.31754	3.28467	1.19522	2.15054
∆tse8	4.22535	4.06091	4.16667	3.5	6.56566	7.5	9.09091	5.78035	8.82353	5.47264
eff245678	6.32911	5.06329	7.31707	6.62651	6.25	5.45455	6.77083	7.6087	5	8.3871	7.58621	7.24638	5.40541	4.0404	5.30303	3.125
eff123678	4.7619	6.10687	7.5	5.71429	8.55615	8.88889	9.30233	8.69565	3.84615	5.69106	3.66973	2.94118	1.83486
eff13458	7.20721	8.72483	7.62712	5.97015	5.40541	5.97015	5	8.03571	11.3821	9.6	6.66667	11.6279	4.8913	2.94118	2.8169	6.73077	7.08661	7.43802
eff2678	4.65116	6.77966	7	9.25926	7.40741	8.13397	4.03226	6.28272	4.74138	5	5.11628	5.88235	3	4.54545	2.58065	3.26797
eff458	6.55738	4.73684	6.47059	6.11111	5.67376	9.74576	7.62712	12.0968	7.61421	7.26496	8.5	3.7037	5.85106	5.2381	3.58974	5.84795
eff138	4.04624	6.87831	3.68098	4.79042	4.73684	9.82143	5.5	7.17703	7.69231	6.62252	3.84615	7.25807	6.79012	3.10559	4.71698	4.31655
eff8	9.24855	4.72441	8.1761	7.55814	8.33333	8.47458	5.37634	8.77193	10	10.4478
8effc	5.9322	3.65854	4.28016	4.36508	3.43348	4.22535	6.06061	5.71429	5.75221	8.67347	6.25	8.4507	8.62944	4.41989	7.2165
Fig. 2C
Percentage of active cells in 5 mins
strains	1	2	3	4	5	6	7	8	9
pPSV-Tat	5.4902	3.63101	2.07613	3.81471	1.69287	0.002291	0.002845	0.002683	0.002845
pPSV-Tat-Tse1	13.6483	16.9265	11.1607	10.9375	9.86343	9.17478	13.5478
pPSV-Tat-Tse1C30A	1.37825	1.83028	1.60681	1.33894	1.51286	1.95876	0.791937
pPSV-Tat-Tse3	2.16607	0.392157	2.0202	1.4629	2.67094	0.4158	0.699301
pPSV-Tat-Tse3E250Q	3.69231	1.59774	6.99888	3.63322	6.69145	1.29672	1.51134
pPSV-Tat-Tse4	8.63558	6.51491	8.57001	6.49588	11.8982	3.70199	4.25
pPSV-Tat-Tse4G176V	4.8927	1.36054	0.959693	1.59091	2.74914	2.68129	1.61142
pPSV-Tat-Tse5	1.67464	1.25858	0.531915	1.44092	0.236967	0.418191	0.796813
pPSV-Tse5	1.81543	0.86072	0.695134	1.04046	2.52525	3.42857
pPSV	2.60688	2.44421	1.5873	0.813008	2.43278	0.566802	0.221435
pPSV-Tse2	11.2701	10.3594	8.59432	6.64062	7.00637	5.43478	4.67836
pPSV-Tse2VK-AA	1.19205	1.08992	1.19832	1.97487	0.91683	2.06431
pPSV-Tse6	2.363	2.98606	2.66781	3.18697	3.67144	2.22447
pPSV-Tse6D396A	3.91247	1.77515	2.27088	1.55587	2.27987	7.13498	3.78289
pPSV-Tse7	0.320307	0.14556	0.528169	0	0	2.5552	2.56948	1.40389
pPSV-Tse7HH-AA	0.456882	1.41593	0.95498	1.96937	0.268456	0.471254	1.61994
pPSV-Tse8	1.30112	0.795756	0.657895	0.484848	2.09609	2.75743
pPSV-Tse8S186A	0.672948	0.455927	0.261097	0.276243	1.59219	2.29124

### Sheet: Fig. 3A-3C S9A-S9C
Fig. 3A												Fig. 3B											Fig. 3C
Log10 (V52 c.f.u)												Log10 (SSU c.f.u)											Log10 (B29 c.f.u)
Strains	1	2	3	4	5	6	7	8	9			Strains	1	2	3	4	5	6	7	8	9		Strains	1	2	3	4	5	6	7	8	9
Parental	5.30103	5.30103	5	7.07918	5.8653	5.30103	5.8451	5.71321	5.66901			Parental	4.71321	4.75333	5.11394	4.68425	5.36798	4.82391	7.21307	5.42597	6.75333		Parental	6.69897	6.22185	6.60206	6.03476	6.56624	6.32222	7.11948	6.36798	6.90309
T6SS-	8	8.22185	8.22185	8.07311	7.76592	8.07918	8.28631	8.17609	8.04139			T6SS-	8.18089	8.21748	8.15127	8.22185	8.12494	8.12494	7.83463	7.92942	7.93785		T6SS-	7.22185	8	8.47712	8.10266	8.09108	8.13566	9.03006	9.56427	8.10266
∆tse1	5.30103	5.36798	6									∆tse1	5.94613	6.08517	6.23469								∆tse1	6.22185	6.36798	6.88461
∆tse2	5.47712	6.42597	5.30103									∆tse2	5.74036	5.81291	6.26324								∆tse2	6.69897	6.30103	5.61979
∆tse3	5.47712	5.22185	4.82391									∆tse3	5.16137	5.17609	5.57015								∆tse3	6.12494	6.42597	5.68425
∆tse4	5.36798	5.47712	4.36798									∆tse4	4.87506	4.89395	5.00718								∆tse4	6.22185	6.22185	5.56427
∆tse5	5.42597	5.30103	4.42597									∆tse5	4.89395	5.22185	5.09108								∆tse5	6.30103	6	5.80163
∆tse6	5.66901	4.52288	4.52288									∆tse6	5.28631	5.05436	5.07311								∆tse6	6.52288	6.12494	6.10266
∆tse7	5.56427	5.47712	4.80163									∆tse7	5.21307	4.93785	6.16633								∆tse7	6.42597	6.12494	5.85532
∆tse8	5.47712	5.12494	4.92082									∆tse8	4.92082	4.87506	4.88461								∆tse8	6.52288	6.22185	6.07918
eff2345678	7.07918	5.8653	5.30103									eff2345678	4.74036	5.30103	4.63682								eff2345678	6.47712	6.22185	5.96221
eff245678	8.07311	7.76592	8.07918									eff245678	4.95424	5.12494	4.93785								eff245678	5.727	6.29003	6.50288
eff123678	6.52288	6.05436	7.89927									eff123678	4.54407	4.66901	4.56427								eff123678	6.5892	6.4599	5.94613
eff1234568	6.90309	6.17124	5.36798									eff1234568	4.63682	4.82391	4.727								eff1234568	5.74036	6.07311	6.4523
eff134568	6.52288	6.22185	5.60206									eff134568	4.60206	4.8451	4.90309								eff134568	6.21307	6.10266	5.74036
eff13458	6.52288	6.17609	5.42597									eff13458	6.82391	4.75333	4.92082								eff13458	5.92082	6.08517	6.09691
eff24678	6.63682	6.56427	6.63682									eff24678	6.30103	4.56427	4.8653								eff24678	6.10266	6	6.13566
eff2678	6.69897	6.16633	5.60206									eff2678	4.52288	4.88461	4.77815								eff2678	6.727	5.98528	7.09108
eff1458	6.71321	6.60206	6									eff1458	5.63682	6.27107	5.76592								eff1458	6.80163	6.81291	7.36798
eff458	6.16633	6.69897	6.56427									eff458	6.06695	6.63682	5.69897								eff458	7.25123	6.71321	6.82391
eff1348	7.14613	6.54407	6.58358									eff1348	4.12494	5.47712	4.92942								eff1348	6.65321	6.39794	7
eff138	6.60206	6.80163	7.04139									eff138	6.17609	6.8653	6.09691								eff138	6.90309	7.25527	6.52288
eff38	6.76592	6.60206	6.5006									eff38	6.18564	6.65321	6.21307								eff38	6.80163	6.77815	7.12494
eff8	8.14093	8.77815	8.18089									eff8	8.14093	8.33912	8.03476								eff8	8.94939	9.24055	8.12494
8effc	8.07311	7.79005	8.04139									8effc	7.68425	8.17609	7.90309								8effc	8.59107	8.75587	7.82391
Fig. S9A												Fig. S9B											Fig. S9C
Log10 (PAO1 c.f.u)												Log10 (PAO1 c.f.u)											Log10 (PAO1 c.f.u)
Strains	1	2	3	4	5	6	7	8	9			Strains	1	2	3	4	5	6	7	8	9		Strains	1	2	3	4	5	6	7	8	9
Parental	8.727	8.60206	8.60206	8.93785	8.36798	8.42597	7.56427	8.92082	8.727			Parental	8.56427	8.47712	8.30103	8.66901	8.52288	8.47712	8.56427	8.52288	8.36798		Parental	7.52288	8.22185	9.56427	8.82391	8.727	8.727	8.60206	8.52288	8.36798
T6SS-	8.66901	8.12494	8.30103	8.52288	8.52288	8.727	7.30103	8.92082	8.95424			T6SS-	8.77815	8.36798	8.75333	8.36798	8.42597	8.56427	8	8.42597	8.30103		T6SS-	8.12494	8.47712	9.60206	8.52288	8.75333	8.8451	8.60206	8.42597	8.36798
∆tse1	8.36798	8.22185	8.52288									∆tse1	8.77815	8.22185	8.727								∆tse1	7.82391	8.60206	9.52288
∆tse2	8.66901	8.47712	8.36798									∆tse2	8.80163	8.52288	8.77815								∆tse2	8.12494	8	9.63682
∆tse3	8.60206	8.30103	8.77815									∆tse3	8.8653	8.66901	8.69897								∆tse3	8	8.56427	9.69897
∆tse4	8.42597	8.56427	8.47712									∆tse4	8.47712	8.52288	8.52288								∆tse4	7.82391	8.77815	9.66901
∆tse5	8.56427	8.52288	8.77815									∆tse5	8.63682	8.36798	8.92082								∆tse5	8.12494	8.47712	9.75333
∆tse6	8.727	8.63682	8.56427									∆tse6	8.42597	8.56427	8.82391								∆tse6	8	8.22185	9.8451
∆tse7	8.60206	8.56427	8.47712									∆tse7	8.42597	8.30103	8.66901								∆tse7	8.22185	8.47712	9.47712
∆tse8	8.66901	8.63682	8.52288									∆tse8	8.66901	8.56427	8.8653								∆tse8	7.52288	8.42597	9.30103
eff2345678	8.727	8.52288	8.727									eff2345678	8.30103	8.56427	8.80163								eff2345678	8.77815	8.63682	8.69897
eff245678	8.22185	8.90309	8.8451									eff245678	8.36798	8.30103	8.88461								eff245678	8.8451	9.22185	8.98528
eff123678	8.75333	8.47712	8.47712									eff123678	8.69897	8.69897	8.66901								eff123678	8.66901	8.8451	8.727
eff1234568	8.66901	8.47712	8.63682									eff1234568	8.80163	8.80163	8.56427								eff1234568	8.75333	8.77815	8.63682
eff134568	8.93785	8.63682	8.66901									eff134568	8.66901	8.60206	8.60206								eff134568	8.727	8.63682	8.77815
eff13458	8.8451	8.52288	8.66901									eff13458	8.66901	8.77815	8.66901								eff13458	8.75333	8.88461	8.82391
eff24678	8.82391	8.69897	8.60206									eff24678	8.66901	8.727	8.47712								eff24678	8.77815	8.77815	8.52288
eff2678	8.30103	8.75333	8.77815									eff2678	8.75333	8.75333	8.52288								eff2678	8.8653	8.80163	8.77815
eff1458	7.66901	8.90309	8.80163									eff1458	8.69897	8.8653	8.63682								eff1458	8.42597	8.52288	8.30103
eff458	7.75333	8.8451	8.56427									eff458	8.88461	8.66901	8.47712								eff458	7.52288	8.8653	8.30103
eff1348	7.8451	8.727	8.60206									eff1348	8.77815	8.77815	8.63682								eff1348	8.30103	8.8451	8.47712
eff138	7.52288	8.69897	8.98528									eff138	8.75333	8.52288	9.02803								eff138	8.30103	8.75333	8.42597
eff38	7.88461	8.8653	8.60206									eff38	8.63682	8.42597	8.727								eff38	8.47712	8.42597	8.22185
eff8	7.69897	9.16633	9.07918									eff8	8.88461	8.22185	8.63682								eff8	8.66901	8.42597	8.52288
8effc	7.69897	8.8451	8.63682									8effc	8.60206	8.47712	8.80163								8effc	8.22185	8.42597	8.63682

### Sheet: Fig. 4A 4B
Fig. 4A
Percentage of active cells in 5 mins
Strains	1	2	3	4	5	6	7	8	9	10
Parental	27.0677	41.6799	35.9184	41.3513	29.4444	35.7859	27.6882	27.7027	25.9953	27.7899
∆vgrG1a	45.5764	50.1458	44.6746	47.3856	53.1343	35.2564	34.6392	33.6283	33.584	34.8008
∆vgrG1b	46.5753	45.5197	44.9511	46.8085	43.8247	52.8777	24.5614	27.2251	43.1193	40.9241
∆vgrG1c	33.0952	33.1565	34.3042	33.7438	35.3814	40.6709	41.062	40.5858	44.5161	39.6122
∆vgrG1a1b	0	0	0	0	0	0	0	0	0	0
∆vgrG1a1c	1.75439	2.67686	2.3622	1.47783	3.76984	2.57611	3.51648	2.44444	1.55763	6.41399
∆vgrG1a1b1c	0	0	0	0	0	0	0	0	0	0
∆vgrG1b1c	41.7457	45.4918	45.2328	41.2214	37.4757	33.8	39.0295	49.3182	54.3779	48.517
∆tse67	42.5178	35.6688	40.2948	40.6977	45.0276	40.678	46.3415	16.7897	17.4709	21.1165
∆tse67 ∆vgrG1c	1.13636	2.24033	1.9084	2.39521	2.35294	1.13636	2.36088	1.35823	2.4911	1.08499
∆tse56	2.22222	3.80952	4.36242	4.10448	7.84314	4.35835	8.81543	6.2635	7.97267	5.14851
∆tse56 ∆vgrG1b	5.18358	3.61217	4.53686	4.19753	3.4965	3.83747	3.09051	3.08008	0.819672	0.963855
∆tse57	19.3333	14.8454	19.4748	22.8992	35.9743	35.9551	36.8182	31.59	31.3869	25.7198
∆tse57 ∆vgrG1a	0.961538	0.18797	1.23457	0.954654	0.468384	0.746269	1.34409	0.271003	0.254453	0.321543
∆tse567	4.4164	2.98013	4.1958	4.02477	3.8961	2.03562	2.40385	3.53201	4.3573	4.60048
Fig. 4B
Percentage of paired active cells in 5 mins
Strains	1	2	3	4	5	6	7	8	9	10
Parental	7.40741	9.5057	5.68182	7.84314	5.66038	9.34579	4.85437	12.1951	9.90991	7.08661
∆vgrG1a	4.70588	2.32558	4.63576	4.82759	3.93258	2.42424	4.16667	4.60526	2.98508	4.21687
∆vgrG1b	3.92157	3.14961	5.7971	3.24675	5.45455	5.44218	7.14286	7.69231	3.5461	4.03226
∆vgrG1c	5.03597	6.4	5.66038	3.64963	2.39521	5.15464	4.74138	1.03093	2.41546	4.89511
∆vgrG1a1b	0	0	0	0	0	0	0	0	0	0
∆vgrG1a1c	0	0	0	0	0	0	0	0	0	9.09091
∆vgrG1b1c	4.09091	4.05405	4.90196	5.09259	6.73575	7.69231	7.02703	7.37327	5.9322	6.55022
∆vgrG1a1b1c	0	0	0	0	0	0	0	0	0	0
∆tse67	1.67598	3.57143	1.21951	2.14286	3.06749	2.08333	1.97368	4.3956	3.80952	1.14942
∆tse67 ∆vgrG1c	0	0	0	0	7.14286	0	0	0	0	0
∆tse56	0	0	3.84615	0	0	0	0	0	0	0
∆tse56 ∆vgrG1b	0	0	0	0	0	0	0	0	0	0
∆tse57	6.89655	6.94444	6.74157	11.0092	1.78571	1.25	1.23457	5.96026	4.06977	4.47761
∆tse57 ∆vgrG1a	0	0	0	0	0	0	0	0	0	0
∆tse567	0	0	0	0	0	0	0	0	5	0

### Sheet: Fig. 5A-5C S11A-S11D
Fig. 5A					Fig. 5B						Fig. 5C
Log10 （MG1655 c.f.u）					Recombination efficiency (%)						Log10 （V52 c.f.u）
strains	1	2	3		strains	1	2	3	4		Recipient	Fusions	1	2	3
WT	2.22185	2.22185	3.47712		WT	0.0529412	0.0857143	0.08	0.0205128		V. cholerae WT	NucSe1	8.30103	8.22185	8.30103
∆tssM	7.69897	7.61979	7.65321		∆tssM	0.000208	0.000233	0.001081	0.000263			VgrG1a-NucSe1	7	6.56427	6.97004
VC-4effc	7.60206	7.90309	7.82391		VC-4effc	0.00973	0.005806	0.060606	0.008261			VgrG1b-NucSe1	8.12494	7.52288	8
												VgrG1c-NucSe1	8.30103	7.52288	8
					Fig. S11B							Tse7N-NucSe1	7.82391	7.82391	7.82391
Fig. S11A					Log10（GenR c.f.u）							Tse6N-NucSe1	6.88461	6.42597	6.82391
Log10 （V52 c.f.u）					strains	1	2	3	4		V. cholerae ∆tssM	Tse6N-NucSe1	8.30103	8.22185	8.12494
strains	1	2	3		WT	4.47712	4.30103	4.42597	4.12494
WT	9.02803	8.88461	9.02803		∆tssM	2.22185	2.22185	2.82391	2.22185		Fig. 5C
∆tssM	9.14613	9	9.02803		VC-4effc	3.77815	3.47712	4.52288	3.80163		Log10 （PAO1 c.f.u）
VC-4effc	8.92082	9.23888	9.05436								Recipient	Fusions	1	2	3
					Fig. S11C						V. cholerae WT	NucSe1	8.92082	8.92082	8.47712
					Log10（CarbR c.f.u）							VgrG1a-NucSe1	8.97004	8.90309	8.52288
					strains	1	2	3	4			VgrG1b-NucSe1	8.8451	8.63682	8.47712
					WT	7.75333	7.36798	7.52288	7.81291			VgrG1c-NucSe1	8.60206	8.63682	8.60206
					∆tssM	7.90309	7.85532	7.79005	7.80163			Tse7N-NucSe1	8.63682	8.63682	8.60206
					VC-4effc	7.79005	7.71321	7.74036	7.88461			Tse6N-NucSe1	8.77815	8.36798	8.47712
											V. cholerae ∆tssM	Tse6N-NucSe1	8.727	8.8653	8.42597
					Fig. S11D
					Log10（Donor c.f.u）
					strains	1	2	3	4
					WT	8.42597	8.69897	8.60206	8.30103
					∆tssM	8.8451	8.52288	8.47712	8.56427
					VC-4effc	8.727	8.69897	8.36798	8.47712

### Sheet: Fig.S7I 
Fig. S7I
Percentage of active cells in 5 mins
Strains		1	2	3	4	5	6	7	8
∆tse1ei	pPSV-Tat	3.11836	1.07527	1.63728	1.05125	0.871249	0.619579	7.67223
	pPSV-Tat-Tse1	22.7431	15.6305	10.4651	13.1257	12.3636	29.3694	18.9304
	pPSV-Tat-Tse1C30A	2.10016	1.09689	2.35362	1.16788	0.329218	0.56719	0.381388
∆tse2ei	pPSV	1.67364	1.42857	1.46341	1.03503	0.670241	2.29312
	pPSV-Tse2	9.30521	4.42478	4.68278	5.06523	3.07503	2.26415	3.25482
	pPSV-Tse2VK-AA	3.38983	2.88	3.14735	3.13253	1.08025	1.26984	0.774527
∆tse3ei	pPSV-Tat	2.14352	1.51515	1.03413	1.00686	1.18939	3.72881	2.74791
	pPSV-Tat-Tse3	2.6699	1.36674	2.34949	2.88115	1.58501	0.695652	0.5743
	pPSV-Tat-Tse3E250Q	3.82409	3.77734	2.92135	1.98777	2.85714	4.70899	2.41636
∆tse4ei	pPSV-Tat	4.3639	1.5025	0.942285	1.22616	1.26582	2.19846	2.03602
	pPSV-Tat-Tse4	3.85757	3.80623	7.3741	3.10436
	pPSV-Tat-Tse4G176V	2.23958	1.4658	2.10793	1.28023	2.18623	1.92308
∆tse5ei	pPSV-Tat	3.4188	1.41921	1.88902	0.691443	0.766551	1.4827	2.35362
	pPSV-Tat-Tse5	10.3272	4.42733	5.59284	6.36943	5.28331	5.53657	3.67203
	pPSV-Tse5	8.68878	5.46624	2.92044	2.89179	5.86868	3.9548	2.26288
∆tse6ei	pPSV	5.17928	3.70682	2.86299	2.32965	3.40633	3.1211	2.84054	1.29353
	pPSV-Tse6	0.771513	0.458716	1.25589
	pPSV-Tse6D396A	8.4089	10.2156	7.64706	7.01754	6.33357	5.19713
∆tse7ei	pPSV	3.90684	4.29234	3.56633	4.64217	2.46212	2.27106
	pPSV-Tse7	1.23967	0.732218	0.903226	1.62037	1.05263	4.11711	1.47341
	pPSV-Tse7HH-AA	1.66852	0.964187	0.662252	1.23734	0.688863	4.26945	5.5792

### Sheet: Fig. S8C 
Fig. S8C
Percentage of active cells in 5 mins
	1	2	3	4	5	6
pPSV-Tat	0	0	0	0.000721	0
pPSV-Tat-Tse1	0.001323	0.128	0.297	0.213	0	0
pPSV-Tat-Tse1C30A	0	0.157	0	0	0	0
